# Abundances of transcripts, proteins, and metabolites in the cell cycle of budding yeast reveals coordinate control of lipid metabolism

**DOI:** 10.1101/2019.12.17.880252

**Authors:** Heidi M. Blank, Ophelia Papoulas, Nairita Maitra, Riddhiman Garge, Brian K. Kennedy, Birgit Schilling, Edward M. Marcotte, Michael Polymenis

## Abstract

Establishing the pattern of abundance of molecules of interest during cell division has been a long-standing goal of cell cycle studies. In several systems, including the budding yeast *Saccharomyces cerevisiae*, cell cycle-dependent changes in the transcriptome are well studied. In contrast, few studies queried the proteome during cell division, and they are often plagued by low agreement with each other and with previous transcriptomic datasets. There is also little information about dynamic changes in the levels of metabolites and lipids in the cell cycle. Here, for the first time in any system, we present experiment-matched datasets of the levels of RNAs, proteins, metabolites, and lipids from un-arrested, growing, and synchronously dividing yeast cells. Overall, transcript and protein levels were correlated, but specific processes that appeared to change at the RNA level (e.g., ribosome biogenesis), did not do so at the protein level, and vice versa. We also found no significant changes in codon usage or the ribosome content during the cell cycle. We describe an unexpected mitotic peak in the abundance of ergosterol and thiamine biosynthesis enzymes. Although the levels of several metabolites changed in the cell cycle, by far the most significant changes were in the lipid repertoire, with phospholipids and triglycerides peaking strongly late in the cell cycle. Our findings provide an integrated view of the abundance of biomolecules in the eukaryotic cell cycle and point to a coordinate mitotic control of lipid metabolism.
