## Supplementary material for "Abundances of transcripts, proteins, and metabolites in the cell cycle of budding yeast reveals coordinate control of lipid metabolism": File5

### Sheet: SWATH-MS
Genes	fl40	fl45	fl50	fl55	fl60	fl65	fl70	fl75
RPL10	217.482	232.192	252.05	216.332	225.978	245.276	252.401	215.294
RPL11A;RPL11B	1004	1017.04	970.687	1119.41	982.152	921.529	971.21	951.679
RPL12A;RPL12B	4638.38	4697.34	5063.24	4360.45	6712.2	6592.46	5015.19	6087.69
RPL13B;RPL13A	5047.49	5047.31	4276.11	4844.98	5005.18	4893.19	4497.07	4946.12
RPL14A	910.44	603.597	562.767	532.164	676.356	684.04	607.014	516.389
RPL14B	220.008	172.538	192.328	135.867	287.773	300.387	249.622	214.903
RPL15A	450.044	411.942	384.55	381.698	492.317	417.858	403.525	426.401
RPL16A	73.5488	77.3362	91.8489	69.04	78.5627	81.8537	79.4206	86.6271
RPL16B	95.794	101.332	116.116	107.09	105.777	108.089	130.914	131.892
RPL17A	1064.85	766.251	720.226	862.044	1508.93	1454.61	1010.21	897.447
RPL17B	3413.12	3137.55	3105.34	3393.98	3351.36	3242.6	3246.5	3196.02
RPL18A;RPL18B	2656.98	2970.72	3666.34	2521.56	3470.13	3019.48	3440.78	3224.85
RPL19A;RPL19B	1284.16	1267.13	1092.28	1597.11	1133.54	932.088	990.08	967.35
RPL1A;RPL1B	552.815	594.219	674.447	541.301	564.337	537.548	598.119	542.918
RPL20A;RPL20B	1204.52	1235.14	1194.51	1202.71	1146.1	1058.53	1216.68	1177.54
RPL21A;RPL21B	463.799	466.884	497.758	442.098	459.505	460.834	497.303	470.752
RPL24A	1402.32	1305.24	1081.96	1553.45	1355.35	1170.94	1160.68	1198.15
RPL24B	542.917	589.988	617.841	631.665	553.025	543.327	591.767	553.704
RPL25	1075.74	1156.15	869.563	1297.59	1286.54	951.382	1001.04	1059.96
RPL26A	2985.28	2842.91	2662.78	2956.46	3249.51	3247.92	2891.37	2915.74
RPL27A;RPL27B	113.799	118.627	131.515	126.574	118.819	131.715	130.136	129.392
RPL28	1134.07	1247.76	1463.61	1021.63	1378.92	1408.41	1613.97	1511.8
RPL2A;RPL2B	755.294	759.38	737.383	772.568	809.077	800.346	810.14	791.609
RPL3	2346.97	2210.32	2360.09	2124.05	2886.54	2998.96	2782.87	2809.61
RPL31A;RPL31B	989.768	1008.62	839.761	1130.98	881.322	749.024	798.893	766.553
RPL32	1115.9	1151.35	1060.61	1194.23	1104.17	985.8	1008.49	1021.28
RPL34B;RPL34A	8684.56	8181.93	9098.73	7936.13	8776.23	9092.29	8326.56	8334.28
RPL35A;RPL35B	2236.61	2209.3	2200.38	2362.49	2231.34	2210.35	2326.98	2267.08
RPL36B;RPL36A	17220.4	17567.1	17484.5	18804.1	18915.2	18070.3	16678.1	17094.3
RPL37A	60.658	58.1643	63.2214	59.5337	52.2513	60.6113	55.5292	59.2865
RPL37B	245.355	208.322	222.564	247.935	183.593	194.835	238.145	214.955
RPL42A;RPL42B;RPL44	132.855	132.993	116.395	152.243	181.769	145.845	122.972	135.911
RPL43A;RPL43B	285.821	206.969	192.611	180.94	221.01	224.059	238.247	179.96
RPL4A;RPL4B	642.929	545.519	554.421	562.055	620.354	632.746	659.55	578.75
RPL5	324.505	349.775	357.939	313.089	423.187	359.613	278.391	362.43
RPL7A	585.323	662.66	792.945	679.287	722.919	720.051	804.667	793.955
RPL7B	677.95	651.608	660.338	529.048	612.496	624.116	662.943	610.315
RPL8A	2932.11	3727.4	3331.51	3227.58	4020.3	3553.22	3737.77	3446.18
RPL8B	14225.9	14536.3	14923.2	14895.1	16897.7	14920.8	16461.2	15671.4
RPL9A;RPL9B	1178	1337.04	1019.14	1134.68	1538.38	1146.31	1207.08	1261.05
RPP0	3827.68	3895.1	3093.54	3914.46	3314.34	2745.52	2726.01	3119.67
RPP2A	524.732	510.974	539.354	546.083	471.429	514.117	381.129	520.936
RPS0A;RPS0B;RPS0A;RPS0B;RPS0A;RPS0B	596.105	723.242	689.108	557.045	821.313	783.529	794.534	846.605
RPS11A;RPS11B	2747.34	2678.62	3097.1	2713.84	4183.85	3943.61	3483.11	3659.93
RPS13	1345.57	1270.88	1229.93	1344.7	1204.25	1224.21	1358.56	1238.54
RPS14A	7242.56	6991.31	6746.15	7263.01	8772.28	7811.75	7702.31	8070.62
RPS15	2037.75	2092	1711.41	2140.26	2134.13	1769.68	1689.48	2090.09
RPS16A;RPS16B	6637.79	6443.34	7243.68	7132.47	7616.27	7042.91	7176.81	6677.18
RPS17A;RPS17B	3610.53	3735.37	3755.29	3748.7	4327.32	4078.23	3926.7	3824.46
RPS18A;RPS18B	608.045	660.111	658.108	590.172	835.612	808.614	746.85	918.038
RPS19A;RPS19B	1620.09	1573.07	1586.89	1582.46	1739.77	1651.78	1721.02	1560.35
RPS1B	2888.88	3531.77	3997.73	2836.76	5123.41	4397.3	4354.96	4074.21
RPS2	789.669	913.497	802.427	886.253	969.353	887.178	932.743	822.087
RPS20	956.071	884.374	899.545	1072.52	1042.09	982.338	989.319	965.851
RPS21A;RPS21B;RPS21	2852.53	2969.09	2523	3233.54	2463.96	2021.66	2374.46	2441.83
RPS23A;RPS23B	79.4656	79.6802	84.4849	86.501	50.6157	85.4578	76.941	68.9828
RPS24A;RPS24B	18421.5	16974.6	16353	18337.4	17014.7	16781.6	17418.3	15699.2
RPS25B;RPS25A	255.437	292.734	347.623	247.053	282.062	325.125	196.695	359.363
RPS26A	15.5963	8.94165	44.5411	19.3672	31.0605	23.5323	11.9742	25.1228
RPS26B	15733.7	16384.8	14618.4	17619.8	16559.3	15407.9	13065.1	11646.4
RPS27A;RPS27B	47.3617	27.6538	30.3176	45.6231	29.5327	40.4551	26.1967	17.9774
RPS28A	1704.69	1696.18	1774.46	1922.83	1649.84	1815.86	1750.87	1630.79
RPS28B	316.133	288.977	422.743	341.595	198.547	280.641	371.76	253.49
RPS29A	11056.3	10958.2	10149.2	12811.1	11907.5	10102.9	9901.96	9608.98
RPS29B	2597.83	2422.06	2611.94	2564.19	2594.79	2578.02	2560.81	2554.76
RPS3	254.381	359.725	333.3	330.811	477.842	431.278	376.811	472.524
RPS30A;RPS30B	2572.97	2563.81	2450.36	2605.85	2713.64	2551.33	2553.65	2425.11
RPS31	1304.9	1298.82	1436.52	1421.33	1579.21	1574.2	1382.78	1379.66
RPS4A;RPS4B	1317.29	1362.36	1562.97	1451.93	1478.43	1479.16	1738.02	1697.18
RPS5	3084.37	2858.64	2997.67	2904.78	2993.54	2897.05	3049.35	3081.54
RPS6A;RPS6B	1615.18	1920.7	1700.96	1715.21	2108.21	1928.13	1603.33	1748.27
RPS8A;RPS8B	3317.67	3776.78	4897.5	3069.89	4934.03	6368.59	6141.29	5284.53
RPS9B	45.7386	49.5826	52.7857	49.1682	66.269	55.4689	36.0639	82.5631
