## Supplementary material for "Abundances of transcripts, proteins, and metabolites in the cell cycle of budding yeast reveals coordinate control of lipid metabolism": Table S1

### Sheet: TableS1
Table S1. Datasets used in the analysis.
Biomolecules	Fractions	Signal	Raw dataset	Normalization	Input dataseta	Analysisb	Output dataset
proteins	Soluble	Spectral counts	sol_psm	analyte load	sol_psm_anova_i	WRS2: t1waybt	sol_psm_anova_o
		Peak areas	sol_pa	analyte load	sol_pa_anova_i	WRS2: t1waybt	sol_pa_anova_o
	Insoluble	Spectral counts	pel_psm	analyte load	pel_psm_anova_i	WRS2: t1waybt	pel_psm_anova_o
		Peak areas	pel_pa	analyte load	pel_pa_anova_i	WRS2: t1waybt	pel_pa_anova_o
RNA	-	Read counts	rna_reads	none	rna_deseq2_i	DESeq2	rna_deseq2_o
			rna_tpm	TPM	rna_anova_i	WRS2: t1waybt	rna_anova_o
primary metabolites	-	Peak heights	pm_ph	analyte load	pm_anova_i	WRS2: t1waybt	pm_anova_o
biogenic amines	-	Peak heights	ba_ph	analyte load	ba_anova_i	WRS2: t1waybt	ba_anova_o
complex lipids	-	Peak heights	cl_ph	analyte load	cl_anova_i	WRS2: t1waybt	cl_anova_o
a The datasets were generated as described in Materials and Methods, and they are provided as separate .xlsx files (File 1: Raw datasets; File 2: Input datasets; File 3: Output datasets), with each corresponding sheet named as shown in this Table.
b The R language package and corresponding function used in each case is shown.
